# Somatic evolution in non-neoplastic IBD-affected colon

**DOI:** 10.1101/832014

**Authors:** Sigurgeir Olafsson, Rebecca E. McIntyre, Tim Coorens, Timothy Butler, Hyunchul Jung, Philip Robinson, Henry Lee-Six, Mathijs A. Sanders, Kenneth Arestang, Claire Dawson, Monika Tripathi, Konstantina Strongili, Yvette Hooks, Michael R. Stratton, Miles Parkes, Inigo Martincorena, Tim Raine, Peter J. Campbell, Carl A. Anderson

## Abstract

Inflammatory bowel disease (IBD) is a chronic inflammatory disease associated with increased risk of gastrointestinal cancers. Here, we whole-genome sequenced 447 colonic crypts from 46 IBD patients, and compared these to 412 crypts from 41 non-IBD controls. The average mutation rate of affected colonic epithelial cells is 2.4-fold that of healthy colon and this increase is mostly driven by acceleration of mutational processes ubiquitously observed in normal colon. In contrast to the normal colon, where clonal expansions outside the confines of the crypt are rare, we observed widespread millimeter-scale clonal expansions. We discovered non-synonymous mutations in *ARID1A, FBXW7, PIGR and ZC3H12A,* and genes in the interleukin 17 and Toll-like receptor pathways, under positive selection in IBD. These results suggest distinct selection mechanisms in the colitis-affected colon and that somatic mutations potentially play a causal role in IBD pathogenesis.
