## Supplementary Table 1 - Cohort characteristics. for "Somatic evolution in non-neoplastic IBD-affected colon"

### Sheet: Sheet1
Supplementary Table 1: Cohort characteristics. Patient meta-data for IBD patients and the control cohort.
patient_ID	Sex	Age	Disease	DiseaseDuration	Purine_years	Smoking_years	Sequencing_type
patient1	F	59	CD	13	4	NA	WGS
patient2	M	38	CD	11	5	NA	WGS
patient3	F	27	UC	0.5	0	NA	WGS
patient4	F	26	CD	3	0.5	NA	WGS
patient8	F	25	UC	1.5	0	NA	WGS
patient9	F	49	UC	5	4	NA	WGS
patient10	F	51	UC	15	0	0	WGS
patient11	M	80	CD	5	0	0	WGS
patient12	M	31	UC	13	10	0	WGS
patient13	M	31	UC	3	4	NA	WGS
patient14	F	35	CD	18	1	0	WGS
patient15	M	58	UC	21	0	0	WGS
patient16	M	62	UC	4	2	0	WGS
patient17	M	44	UC	18	1	12	WGS
patient18	F	45	CD	14	8	8	WGS
patient19	M	42	CD	13	2	0	WGS
patient22	F	58	UC	28	0	0	WGS
patient24	M	38	CD	20	0	0	WGS
patient25	F	77	UC	19	0	0	WGS
patient26	M	70	UC	7	7	10	WGS
patient28	F	40	UC	3	0	0	WGS
patient29	M	48	UC	5	0	0	WGS
patient30	F	40	CD	10	0	0	WGS
patient31	M	37	UC	2	1	0	WGS
patient33	F	31	CD	20	2	0	WGS
patient34	M	22	UC	4	3	0	WGS
patient35	M	66	UC	25	7	45	WGS
patient36	F	61	UC	27	20	30	WGS
patient37	F	37	CD	25	0	0	WGS
patient38	F	40	UC	4	5	20	WGS
patient40	M	58	CD	40	7	0	WGS
patient41	M	42	CD	19	NA	0	WGS
patient42	F	31	UC	New_diagnosis	0	NA	WGS
patient43	F	36	CD	0.67	0	NA	WGS
patient44	F	29	CD	3	1	6	WGS
patient45	F	52	CD	24	10	0	WGS
patient46	M	38	UC	21	0	0	WGS
patient47	M	46	CD	0.16	NA	NA	WGS
patient48	F	40	CD	14	1.5	0	WGS
patient49	M	33	UC	5	4	9	WGS
patient50	F	36	UC	4	5	3	WGS
patient51	M	61	UC	16	16	30	WGS
patient52	F	69	UC	30	0	NA	WGS
patient53	M	61	UC	6	0	30	WGS
patient54	F	50	UC	8	0	20	WGS
patient59	F	50	UC	5	0	0	WGS
patient60	M	36	CD	19	0	0	WES
patient61	M	71	UC	4	5	10	WES
patient62	F	42	UC	13	5	10	WES
300	F	15	Control	0	NA	NA	WGS
312	F	11	Control	0	NA	NA	WGS
HLS	F	60	Control	0	NA	45	WGS
O132	F	67	Control	0	NA	NA	WGS
O162	M	72	Control	0	NA	NA	WGS
O174	F	66	Control	0	NA	NA	WGS
O176	F	68	Control	0	NA	NA	WGS
O187	F	60	Control	0	NA	NA	WGS
O189	F	62	Control	0	NA	NA	WGS
O193	F	71	Control	0	NA	NA	WGS
O208	F	68	Control	0	NA	NA	WGS
O225	M	66	Control	0	NA	NA	WGS
O232	M	62	Control	0	NA	NA	WGS
O244	M	68	Control	0	NA	NA	WGS
O251	F	71	Control	0	NA	NA	WGS
O311	M	68	Control	0	NA	NA	WGS
O325	M	62	Control	0	NA	NA	WGS
O333	F	68	Control	0	NA	NA	WGS
O337	M	66	Control	0	NA	NA	WGS
O340	M	72	Control	0	NA	NA	WGS
O342	M	62	Control	0	NA	NA	WGS
O395	M	60	Control	0	NA	NA	WGS
O401	M	62	Control	0	NA	NA	WGS
O438	F	62	Control	0	NA	NA	WGS
OO10	F	60	Control	0	NA	NA	WGS
OO13	M	60	Control	0	NA	NA	WGS
OO23	M	66	Control	0	NA	NA	WGS
OO35	M	66	Control	0	NA	NA	WGS
OO39	M	68	Control	0	NA	NA	WGS
OO82	F	64	Control	0	NA	NA	WGS
OO94	F	66	Control	0	NA	NA	WGS
OO99	M	66	Control	0	NA	NA	WGS
OOO7	M	64	Control	0	NA	NA	WGS
OOO8	F	64	Control	0	NA	NA	WGS
PD28690	M	79	Control	0	NA	NA	WGS
PD34199	M	67	Control	0	NA	NA	WGS
PD34200	M	54	Control	0	NA	NA	WGS
PD34201	M	38	Control	0	NA	20	WGS
PD34202	M	13	Control	0	NA	NA	WGS
PD37266	F	67	Control	0	NA	NA	WGS
PD37449	F	36	Control	0	NA	0	WGS
PD37590	F	55	Control	0	NA	0	WGS
