## Supplementary Table 9 - Driver association with mutational burden and mutational signatures. for "Somatic evolution in non-neoplastic IBD-affected colon"

### Sheet: Sheet1
Response variable	Effect per driver	95% CI	P-value (linear mixed effect models, likelihood ratio)
Total substitution burden	342	173-512	0.00014
SBS1	94	(39-149)	0.0013
SBS5	95	(29-161)	0.0071
SBS18	50	(15-86)	0.008
SBSA	30	(-7 - 67)	0.12
SBS32	94	(73-116)	2.9e-16
Total Indel burden	52	30-75	2.1e-05
ID1	29	(16-42)	4e-05
ID2	12	(3-22)	0.014
IDA	7	(0.8-13)	0.029
ID14	2	(0.2-4)	0.036
