## Supplementary Table 11 - Comparison of positive selection in healthy and the IBD-affected colon. for "Somatic evolution in non-neoplastic IBD-affected colon"

### Sheet: Sheet1
Supplementary table 9: Comparison of positive selection between IBD and controls.
gene_name	n_syn	n_mis	n_non	n_spl	n_ind	wmis_cv	wnon_cv	wspl_cv	wind_cv	pmis_cv	ptrunc_cv	pallsubs_cv	pind_cv	qmis_cv	qtrunc_cv	qallsubs_cv	pglobal_cv	qglobal_cv
Genes significant in IBD: Mutations in IBD dataset
ARID1A	0	5	5	0	4	5.63055	92.6563	92.6563	69.2608	0.0113963	2.41253e-08	4.60319e-08	1.94605e-05	0.825029	0.000484677	0.00092478	2.57464e-11	5.17245e-07
PIGR	0	0	1	1	6	0	64.5436	64.5436	143.561	0.337936	0.000549869	0.00130695	1.84596e-08	0.825029	0.971267	0.98897	6.13949e-10	6.16712e-06
FBXW7	1	6	2	0	2	18.5142	36.8768	36.8768	79.2893	1.16583e-05	0.00165411	1.5472e-06	0.000753179	0.0468431	0.971267	0.0103611	2.51362e-08	0.000168329
ZC3H12A	0	6	2	0	0	22.2567	115.828	115.828	0	6.15293e-06	0.000161136	1.18516e-07	1	0.0412041	0.809306	0.00119049	2.00863e-06	0.0100883
Genes significant in IBD: Mutations in control dataset
FBXW7	1	4	0	0	0	8.49909	0	0	0	0.00862568	0.706336	0.0271464	1	0.802252	0.958637	0.977255	0.12505	1
ARID1A	1	8	0	0	0	5.46056	0	0	0	0.00996671	0.670085	0.0283154	1	0.802252	0.958637	0.977255	0.129241	1
PIGR	0	0	0	0	0	0	0	0	0	0.347861	0.793272	0.627483	1	0.802252	0.958637	0.977255	0.919914	1
ZC3H12A	1	0	0	0	0	0	0	0	0	0.352789	0.8051	0.633023	1	0.802252	0.958637	0.977255	0.922472	1
Genes significant in controls: Mutations in contol dataset
STAG2	0	9	2	1	2	19.235	42.326	42.326	50.3044	2.47424e-05	0.00032577	5.36775e-06	0.00116518	0.165691	0.818089	0.0411294	1.244e-07	0.00249919
AXIN2	1	1	2	0	3	1.41558	45.6475	45.6475	93.2248	0.775376	0.00145906	0.00617161	1.71845e-05	0.82806	0.958637	0.977255	1.80924e-06	0.0121159
Genes significant in controls: Mutations in IBD dataset
STAG2	0	2	0	0	0	3.42794	0	0	0	0.190385	0.668205	0.37671	1	0.825029	0.971267	0.98897	0.744484	1
AXIN2	0	1	0	0	0	1.96698	0	0	0	0.571245	0.805307	0.823794	1	0.825029	0.971267	0.98897	0.983474	1
