## Supplementary Table 13 - Pathway dNdS output for IBD and dNdS values for CD, UC and controls. for "Somatic evolution in non-neoplastic IBD-affected colon"

name	mle	cilow	cihigh	geneList	p_pois	q_BHcorr	Disease
wmis	0.657730563934359	0.272750640243735	1.58609891564992	TNF	0.366433851607548	0.851792799145015	IBD
wtru	1.54966499247075	0.384274419457024	6.24934023004348	TNF	0.538099503502309	0.851792799145015	IBD
wmis	0.982342284385062	0.503962880163963	1.91481635190454	TNFR2	0.882717474139906	0.945768722292757	IBD
wtru	1.6852835012039	0.556724223623806	5.10159313877682	TNFR2	0.355706616647381	0.851792799145015	IBD
wmis	0.654981043167168	0.213823047600276	2.00633267425096	IL6	0.463498347467328	0.851792799145015	IBD
wtru	0.556337452676337	0.0602727971723932	5.13517500050855	IL6	0.60507617146132	0.851792799145015	IBD
wmis	1.20561558925343	0.52154040108953	2.78695369719091	TGFb	0.6649363889972	0.851792799145015	IBD
wtru	0.727460128034315	0.087563656243618	6.04358315517773	TGFb	0.768325527803227	0.886529455157569	IBD
wmis	1.11442328268325	0.602498323861093	2.06131569798831	IL17	0.66536377739688	0.851792799145015	IBD
wtru	4.04954216621785	1.73697861494442	9.4409865584333	IL17	0.00120178305130934	0.0111379621318557	IBD
wmis	1.42374836830713	0.874605589418216	2.31768404042057	TLR	0.148868588118397	0.496228627061322	IBD
wtru	3.30552056406894	1.62632777154939	6.71848958778654	TLR	0.000953661612977805	0.0111379621318557	IBD
wmis	0.639416351814152	0.277837103853373	1.47155748925129	NOD2	0.3109131573071	0.851792799145015	IBD
wtru	1.03427281977971	0.258601199776106	4.13656342917678	NOD2	0.961996806196171	0.961996806196171	IBD
wmis	1.3113754500628	0.621573319203181	2.76669785831856	UPR	0.488246399767168	0.851792799145015	IBD
wtru	1.43468720740771	0.399893870708953	5.1471841252536	UPR	0.579736248487505	0.851792799145015	IBD
wmis	1.13607661745534	0.588576190048681	2.19286831943035	autophagy	0.686478945948549	0.851792799145015	IBD
wtru	1.61255691150753	0.546807572120905	4.75549338639323	autophagy	0.386515047649552	0.851792799145015	IBD
wmis	0.959112642964901	0.586049539817055	1.5696575108348	epi_junc	0.873772129927506	0.945768722292757	IBD
wtru	1.20944269437868	0.444190605379476	3.29307196791414	epi_junc	0.709827332620846	0.851792799145015	IBD
wmis	1.44946934299775	0.997744079449419	2.10571169457572	PIP3_AKT	0.0545496872654305	0.204561327245364	IBD
wtru	1.17804910617508	0.569357067715546	2.43748567507597	PIP3_AKT	0.658710326459239	0.851792799145015	IBD
wmis	0.916838901357372	0.646749237741551	1.29972100775495	cytokines_broad	0.664309235716598	0.851792799145015	IBD
wtru	1.77306321080973	1.00655273978916	3.12328706212196	cytokines_broad	0.0474150418263513	0.203207322112934	IBD
wmis	3.69467109517558	1.44584448815545	9.44126053206509	colorectal_cancer	0.00542019368179114	0.0325211620907468	IBD
wtru	6.7014780485775	2.07291359074937	21.6650651700976	colorectal_cancer	0.00148506161758077	0.0111379621318557	IBD
wmis	1.80593219358422	1.04800712410289	3.11199324204568	pan_cancer	0.0297562460300325	0.148781230150162	IBD
wtru	3.6233026033839	1.72271340192145	7.62072306458274	pan_cancer	0.000689335455684801	0.0111379621318557	IBD
wmis	1.42449786589957	0.594052287410493	3.41585111774889	monogenic_ibd	0.48377763625766	0.851792799145015	IBD
wtru	1.08565128916764	0.221742903016414	5.31533909603465	monogenic_ibd	0.91923067410845	0.950928283560465	IBD
wmis	1.06456711764095	0.196709390114172	5.76130680545847	TNF	0.849693644626167	0.997565286115098	CD
wtru	5.37109872545465	0.785054613761548	36.7473816634916	TNF	0.0866546698510404	0.590525036206447	CD
wmis	1.59191639738673	0.556236274936539	4.55597365806083	TNFR2	0.413701215768708	0.96101278439047	CD
wtru	0.844308603724833	0.0911120953231709	7.82395592808291	TNFR2	0.881567408323891	0.997565286115098	CD
wmis	1.15979270761812	0.0921224294449446	14.6014291280503	IL6	0.962906422213588	0.997565286115098	CD
wtru	2.12012840879036	0.101765798839563	44.16950017605	IL6	0.627644429849563	0.997565286115098	CD
wmis	1.12048171269437	0.378550190290887	3.31654639380257	TGFb	0.837209234649325	0.997565286115098	CD
wtru	2.02545639681341e-08	0	Inf	TGFb	0.996484469067703	0.997565286115098	CD
wmis	1.95930070816405	0.637379116460317	6.02288208991099	IL17	0.189401187973909	0.710254454902157	CD
wtru	5.21641472419011	1.25588882739738	21.666712834079	IL17	0.0229918273227702	0.344877409841554	CD
wmis	2.56492428244705	1.04591867368548	6.29000776083752	TLR	0.0406516853565035	0.406516853565035	CD
wtru	4.49657062281873	1.37169999066942	14.7402110545536	TLR	0.013075428690074	0.344877409841554	CD
wmis	0.692520657780344	0.165381172004533	2.89987581802465	NOD2	0.695464530175178	0.997565286115098	CD
wtru	2.52996563137379	0.435247212435261	14.7059554043316	NOD2	0.301305826252734	0.821743162507455	CD
wmis	3.07828942253471	0.677065231092323	13.9954990062057	UPR	0.154317862436397	0.661362267584557	CD
wtru	2.65886979021239	0.203410421805418	34.7552917817891	UPR	0.455876668730581	0.96101278439047	CD
wmis	1.00770349621617	0.401354885776477	2.5300958634694	autophagy	0.957974168355581	0.997565286115098	CD
wtru	1.11727617773954	0.22169996828357	5.63060999516065	autophagy	0.893096361255765	0.997565286115098	CD
wmis	1.01221313466888	0.457618980468764	2.23892686650951	epi_junc	0.965384881649631	0.997565286115098	CD
wtru	0.735772457154343	0.0898076476674657	6.02800677634334	epi_junc	0.774931073241616	0.997565286115098	CD
wmis	1.15610873405541	0.671175670564918	1.99141217951809	PIP3_AKT	0.599388751515878	0.997565286115098	CD
wtru	0.637442292542266	0.182450508825906	2.22708436899599	PIP3_AKT	0.480506392195235	0.96101278439047	CD
wmis	1.22499656836528	0.696283783621333	2.15517958023104	cytokines_broad	0.424572271707498	0.96101278439047	CD
wtru	2.01760355600191	0.832061535936953	4.89233540234215	cytokines_broad	0.120386737175675	0.601933685878377	CD
wmis	3.50488929291532	0.784510509441041	15.6584887108076	colorectal_cancer	0.0984208393677413	0.590525036206447	CD
wtru	3.30815785047701	0.399164371158532	27.4170470974379	colorectal_cancer	0.267511695786945	0.821743162507455	CD
wmis	1.14013038827021	0.516630524876805	2.51610626872493	pan_cancer	0.747238185705221	0.997565286115098	CD
wtru	1.91733184625563	0.566500714058563	6.4892440864355	pan_cancer	0.295366786334961	0.821743162507455	CD
wmis	0.698452549868562	0.232678218190532	2.0966120860459	monogenic_ibd	0.522224222249089	0.979170416717041	CD
wtru	5.84574029308203e-09	0	Inf	monogenic_ibd	0.997565286115098	0.997565286115098	CD
wmis	0.51990480401652	0.179954574548818	1.50205131443396	TNF	0.226897159331377	0.486208198567235	UC
wtru	1.17860912821404e-08	0	Inf	TNF	0.997264139702909	0.998433513483599	UC
wmis	0.677980829501738	0.28072886142445	1.6373735241881	TNFR2	0.339729652477941	0.602705329886004	UC
wtru	2.29254475689189	0.603806391930137	8.70438195520229	TNFR2	0.222911778850124	0.486208198567235	UC
wmis	0.64369890948775	0.185124589026311	2.23821313124875	IL6	0.488413523282429	0.771179247288046	UC
wtru	3.12922424414489e-09	0	Inf	IL6	0.998433513483599	0.998433513483599	UC
wmis	1.38045906102695	0.364295258101806	5.23110629850375	TGFb	0.648613020072144	0.846016982702796	UC
wtru	2.95497522722197	0.293149781399288	29.7864066342324	TGFb	0.358051307550367	0.602705329886004	UC
wmis	0.812814636001593	0.384042756959091	1.72029707767351	IL17	0.598466549773092	0.816090749690579	UC
wtru	3.74880194520656	1.27991739333956	10.9800180054715	IL17	0.0159491307594365	0.113721219357891	UC
wmis	1.03845943680127	0.573596876399371	1.88006254261881	TLR	0.887789696037685	0.998433513483599	UC
wtru	2.94899077322922	1.19497626338759	7.27758939406677	TLR	0.0189535365596486	0.113721219357891	UC
wmis	0.620218411713732	0.222249578483084	1.73080588433145	NOD2	0.361623197931603	0.602705329886004	UC
wtru	1.18324477033579e-08	0	Inf	NOD2	0.996868165549088	0.998433513483599	UC
wmis	0.858218135624512	0.35123695614781	2.096984259267	UPR	0.759582152037687	0.949477690047109	UC
wtru	1.07472291443157	0.24353587617018	4.74274821832475	UPR	0.924203529596106	0.998433513483599	UC
wmis	1.31599443546422	0.506288992358316	3.42065772772541	autophagy	0.584320996083907	0.816090749690579	UC
wtru	2.31604435638183	0.520157395456713	10.3123814206628	autophagy	0.27038110984891	0.54076221969782	UC
wmis	0.921778966541122	0.491209011994437	1.72976562402166	epi_junc	0.798125593702678	0.957750712443213	UC
wtru	1.45848562609842	0.457981999558153	4.64468106516837	epi_junc	0.523093275477068	0.784639913215602	UC
wmis	1.75910139314413	1.04671377593923	2.95633608966783	PIP3_AKT	0.0358785526913891	0.153765225820239	UC
wtru	1.82111920850833	0.72727558808448	4.56013542312486	PIP3_AKT	0.200549148409077	0.486208198567235	UC
wmis	0.751384042279782	0.48040604855958	1.17520997224223	cytokines_broad	0.210567204705711	0.486208198567235	UC
wtru	1.6478374262668	0.786903191795019	3.45070170221515	cytokines_broad	0.185348379591738	0.486208198567235	UC
wmis	3.8053685987237	1.1411112405068	12.6901126359258	colorectal_cancer	0.0257591268578524	0.128795634289262	UC
wtru	8.96532320656057	2.12875897453942	37.7576894140793	colorectal_cancer	0.00279093053542106	0.041863958031316	UC
wmis	2.54901545840149	1.18321301736841	5.49138634530983	pan_cancer	0.0145864882802869	0.113721219357891	UC
wtru	5.51208320529052	2.08219152386833	14.5918667489337	pan_cancer	0.000589195551333775	0.0176758665400133	UC
wmis	6.31825804964186	0.788708246766262	50.6148946020781	monogenic_ibd	0.0947208285443105	0.315736095147702	UC
wtru	9.30061471566666	0.777421326909761	111.26712259505	monogenic_ibd	0.0782156448350601	0.293308668131475	UC
