## Supplementary Table 14 - Mutation counts for genes in the IL17 and TLR pathways. Counts are only from the IBD dataset. for "Somatic evolution in non-neoplastic IBD-affected colon"

### Sheet: README
Supplementary Table 13: Mutation counts in genes in the IL17 and TLR pathways.
See Supplementary Table 11 for definition of pathways.

### Sheet: IL17-pathway
gene_name	n_syn	n_mis	n_non	n_spl
CHUK	0	3	0	1
MAPK10	0	3	0	0
UBE2N	0	2	0	0
IL17RA	1	3	0	1
TAB2	0	0	1	0
MAP3K8	0	1	1	0
IL17RC	0	0	0	1
MAPK7	1	1	1	0
RPS6KA1	0	0	1	0
PPP2R1B	0	0	1	0
VRK3	0	0	1	0
BTRC	0	1	1	0
IRAK1	0	3	0	0
MEF2A	0	2	0	0
CUL1	0	1	0	1
MEF2C	0	2	0	0
IKBKB	0	1	1	0
MAPK3	0	2	0	0
IL17A	0	1	0	0
NOD2	2	3	0	0
NOD1	0	0	0	0
MAP2K7	2	0	0	0
RPS6KA2	0	2	0	0
IL17RE	0	0	0	0
NFKB1	0	0	0	0
TAB1	2	0	0	0
MAP2K6	0	1	0	0
IRAK2	1	0	0	0
DUSP7	1	0	0	0
PPP2R5D	1	0	0	0
PPP2R1A	0	0	0	0
RPS6KA3	0	0	0	0
TNIP2	0	0	0	0
DUSP4	0	0	0	0
TAB3	0	0	0	0
UBC	0	0	0	0
JUN	1	0	0	0
MAPK9	0	1	0	0
MAPK8	1	1	0	0
MAPK11	0	0	0	0
DUSP6	0	0	0	0
IKBKG	0	0	0	0
MAP2K4	0	1	0	0
ELK1	0	0	0	0
MAPKAPK2	0	0	0	0
IL17RB	0	1	0	0
TRAF6	0	0	0	0
RIPK2	0	0	0	0
ATF2	0	0	0	0
MAP2K3	0	0	0	0
MAP2K1	0	0	0	0
MAPKAPK3	1	1	0	0
FBXW11	0	1	0	0
MAPK1	0	0	0	0
MAPK14	0	0	0	0
MAP3K7	0	1	0	0
PPP2CB	0	0	0	0
FOS	0	0	0	0
PPP2CA	0	0	0	0
CREB1	0	0	0	0
IL17C	0	0	0	0
DUSP3	0	0	0	0
ATF1	0	0	0	0
UBB	0	0	0	0
IL25	0	0	0	0
IL17F	0	0	0	0
UBE2V1	0	0	0	0
UBA52	0	0	0	0
RPS6KA5	1	1	0	0
RPS27A	0	0	0	0
SKP1	0	0	0	0

### Sheet: TLR-pathway
gene_name	n_syn	n_mis	n_non	n_spl
PLCG2	0	6	0	0
PIK3R4	0	1	1	1
MAPK7	1	1	1	0
CHUK	0	3	0	1
MAPK10	0	3	0	0
UBE2N	0	2	0	0
MAPKAPK3	1	1	0	0
MAP3K8	0	1	1	0
RPS6KA1	0	0	1	0
FOS	0	0	0	0
DNM1	0	1	0	0
IRAK1	0	3	0	0
VRK3	0	0	1	0
PPP2R1B	0	0	1	0
TAB2	0	0	1	0
BTRC	0	1	1	0
UNC93B1	0	0	0	0
DNM2	0	1	1	0
MEF2A	0	2	0	0
CUL1	0	1	0	1
MEF2C	0	2	0	0
TLR10	0	0	0	0
IKBKB	0	1	1	0
MAPK3	0	2	0	0
ITGAM	2	0	0	1
LY96	0	1	0	0
FGA	0	2	0	0
LY86	0	1	0	0
PIK3C3	0	2	0	0
NKIRAS1	0	1	0	0
RPS6KA2	0	2	0	0
SFTPA2	0	1	0	0
SFTPA1	0	1	0	0
CNPY3	0	1	0	0
TIRAP	0	1	0	0
TLR9	0	2	0	0
MAP2K6	0	1	0	0
CTSB	0	1	0	0
CASP8	0	1	0	0
MAPK9	0	1	0	0
MAP2K4	0	1	0	0
NFKBIB	0	1	0	0
FBXW11	0	1	0	0
MAP3K7	0	1	0	0
CD14	0	1	0	0
BTK	0	1	0	0
TLR2	0	1	0	0
PTPN4	0	1	0	0
ZFYVE20	0	1	0	0
PELI3	0	1	0	0
DNM3	0	1	0	0
NOD2	2	3	0	0
MAPK8	1	1	0	0
MAP2K7	2	0	0	0
TAB1	2	0	0	0
APOB	2	4	0	0
EEA1	1	0	0	0
PPP2R5D	1	0	0	0
IRAK2	1	0	0	0
TLR5	1	0	0	0
RPS6KA5	1	1	0	0
DUSP7	1	0	0	0
TLR7	1	1	0	0
JUN	1	0	0	0
MAP3K1	0	0	0	0
SARM1	0	0	0	0
NFKB2	0	0	0	0
ITGB2	2	1	0	0
NOD1	0	0	0	0
TLR8	0	0	0	0
IKBKE	0	0	0	0
NFKB1	0	0	0	0
APP	0	0	0	0
IRF7	0	0	0	0
HSP90B1	0	0	0	0
TICAM1	0	0	0	0
RPS6KA3	0	0	0	0
SIGIRR	0	0	0	0
TBK1	0	0	0	0
TLR3	0	0	0	0
PPP2R1A	0	0	0	0
RELA	0	0	0	0
TRAF3	0	0	0	0
TAB3	0	0	0	0
TNIP2	0	0	0	0
PTPN11	0	0	0	0
DUSP4	0	0	0	0
TLR4	0	0	0	0
UBC	0	0	0	0
TLR6	0	0	0	0
RIPK1	0	0	0	0
TLR1	0	0	0	0
ECSIT	0	0	0	0
IRAK3	0	0	0	0
MAPK11	0	0	0	0
DUSP6	0	0	0	0
ELK1	0	0	0	0
IRF3	0	0	0	0
SOCS1	0	0	0	0
RIPK3	0	0	0	0
IKBKG	0	0	0	0
TRAF6	0	0	0	0
BIRC3	0	0	0	0
MAPKAPK2	0	0	0	0
CD180	0	0	0	0
BIRC2	0	0	0	0
LBP	0	0	0	0
AGER	0	0	0	0
RIPK2	0	0	0	0
PELI2	0	0	0	0
BPI	0	0	0	0
MAP2K3	0	0	0	0
MYD88	0	0	0	0
LGMN	0	0	0	0
ATF2	0	0	0	0
FGB	0	0	0	0
PELI1	0	0	0	0
TICAM2	0	0	0	0
MAP2K1	0	0	0	0
PPP2CB	0	0	0	0
FGG	0	0	0	0
NFKBIA	0	0	0	0
CD36	0	0	0	0
MAPK1	0	0	0	0
IRAK4	0	0	0	0
MAPK14	0	0	0	0
TANK	0	0	0	0
PPP2CA	0	0	0	0
FADD	0	0	0	0
CTSV	0	0	0	0
SFTPD	0	0	0	0
CTSS	0	0	0	0
CREB1	0	0	0	0
NKIRAS2	0	0	0	0
CTSK	0	0	0	0
CTSL	0	0	0	0
DUSP3	0	0	0	0
ATF1	0	0	0	0
UBB	0	0	0	0
HMGB1	0	0	0	0
UBA52	0	0	0	0
UBE2V1	0	0	0	0
RPS27A	0	0	0	0
UBE2D3	0	0	0	0
UBE2D2	0	0	0	0
SAA1	0	0	0	0
SKP1	0	0	0	0
UBE2D1	0	0	0	0
S100A1	0	0	0	0
S100A9	0	0	0	0
S100A8	0	0	0	0
S100A12	0	0	0	0
S100B	0	0	0	0
