## Supplementary Table 15 - Restricted hypothesis testing of genes reported to be under positive selection in Kakiuchi et al (2020). for "Somatic evolution in non-neoplastic IBD-affected colon"

gene_name	n_syn	n_mis	n_non	n_spl	n_ind	wmis_cv	wnon_cv	wspl_cv	wind_cv	pmis_cv	ptrunc_cv	pallsubs_cv	pind_cv	qmis_cv	qtrunc_cv	qallsubs_cv	pglobal_cv	qglobal_cv	qrht
NOS2	0	1	0	0	3	1.15854087781639	0	0	76.5210933450432	0.896269002358605	0.723117089545905	0.929578856927127	8.80622644540163e-05	0.911698443411867	0.971267381605573	0.988970474007573	0.000852211245528478	0.999999997035442	0.00692713511142612
NFKBIZ	1	0	0	1	2	0	42.5081689500387	42.5081689500387	45.3954348424307	0.441812509223955	0.0204192896051067	0.0479066604382462	0.00218891494620461	0.825029245165585	0.971267381605573	0.988970474007573	0.00106571309406556	0.999999997035442	0.00692713511142612
BCOR	1	3	1	0	2	1.75077934781348	9.13061375289987	9.13061375289987	79.1135131999995	0.453059879172085	0.113716982815207	0.244261677638026	0.000756419512935464	0.825029245165585	0.971267381605573	0.988970474007573	0.00177307759076373	0.999999997035442	0.00768333622664282
RNF43	0	0	0	0	2	0	0	0	62.7319835702508	0.360154106855281	0.777890234084728	0.634613937792889	0.00118259359349896	0.825029245165585	0.971267381605573	0.988970474007573	0.00615010633156743	0.999999997035442	0.0199878455775941
HNRNPF	0	2	0	0	1	8.12869623506499	0	0	112.853893676335	0.0389370854616103	0.884148856035509	0.116884524666403	0.00876279705813589	0.825029245165585	0.971267381605573	0.988970474007573	0.0080748759439222	0.999999997035442	0.0209946774541977
ETV6	0	4	0	0	0	14.9736570744406	0	0	0	0.000621898491065753	0.809876738799117	0.00271890184014689	1	0.734937687382999	0.971267381605573	0.988970474007573	0.0187808884569174	0.999999997035442	0.0406919249899877
IL17RA	1	3	0	1	0	5.96411841016989	37.6476131804887	37.6476131804887	0	0.0290332661697442	0.02338020858265	0.00971007969874638	1	0.825029245165585	0.971267381605573	0.988970474007573	0.0547123256291551	0.999999997035442	0.0957659885223235
KRAS	0	2	0	0	0	30.7048883092501	0	0	0	0.00260385749612158	0.901862211314727	0.0106298674853994	1	0.825029245165585	0.971267381605573	0.988970474007573	0.0589329160137375	0.999999997035442	0.0957659885223235
TP53	0	3	0	0	0	10.8058257556615	0	0	0	0.00633526540273444	0.827344778476235	0.0231837998416645	1	0.825029245165585	0.971267381605573	0.988970474007573	0.11045461298521	0.999999997035442	0.159545552089748
ARID1B	0	1	0	0	1	0.839946343379503	0	0	17.2460954154677	0.87310405786555	0.708472226626107	0.922812674849428	0.0540371993838668	0.893427419269541	0.971267381605573	0.988970474007573	0.199385643009727	0.999999997035442	0.259201335912645
IL17RC	0	0	0	1	0	0	31.3098093841156	31.3098093841156	0	0.373131513097571	0.0293412888844536	0.0572520855981572	1	0.825029245165585	0.971267381605573	0.988970474007573	0.22100972264842	0.999999997035442	0.261193308584497
TRAF3IP2	0	0	0	0	0	0	0	0	0	0.501955506109971	0.818816886139441	0.778580695775204	1	0.825029245165585	0.971267381605573	0.988970474007573	0.973445925914196	0.999999997035442	0.984484712911144
BCORL1	1	1	0	0	0	0.654625545990477	0	0	0	0.68406765562215	0.634216755134162	0.829096519843262	1	0.825029245165585	0.971267381605573	0.988970474007573	0.984484712911144	0.999999997035442	0.984484712911144
